# An unusual two-strain cholera outbreak in Lebanon, 2022-2023: a genomic epidemiology study

**DOI:** 10.1101/2023.11.29.569232

**Authors:** Antoine Abou Fayad, Rayane Rafei, Elisabeth Njamkepo, Jana Ezzeddine, Hadi Hussein, Solara Sinno, Jose-Rita Gerges, Sara Barada, Ahmad Sleiman, Moubadda Assi, Maryo Baakliny, Lama Hamedeh, Rami Mahfouz, Fouad Dabboussi, Rita Feghali, Zeina Mohsen, Alisar Rady, Nada Ghosn, Firas Abiad, Abdinasir Abubakar, Amal Barakat, Nadia Wauquier, Marie-Laure Quilici, François-Xavier Weill, Monzer Hamze, Ghassan M. Matar

## Abstract

**Background:** Cholera is a bacterial infection caused by the ingestion of contaminated water or food. It principally affects the gastrointestinal system and spreads easily, causing outbreaks. The first case of cholera in this outbreak was detected in Lebanon in October 2022. The outbreak lasted three months, with 8,007 suspected cases (671 laboratory-confirmed) and 23 deaths. We characterised the *Vibrio cholerae* strain responsible for this cholera outbreak.

**Methods:** In total, 34 *Vibrio cholerae* isolates collected by random sampling of stools, water and plant samples throughout the outbreak and over the affected regions were studied by phenotypic methods and microbial genomics.

**Findings:** All isolates were *V. cholerae* O1, serotype Ogawa strains from wave 3 of the seventh pandemic El Tor (7PET) lineage. Phylogenomic analysis unexpectedly revealed the presence of two different 7PET strains, a highly unusual finding outside the Bay of Bengal, where several sublineages circulate together. The dominant strain had a narrow antibiotic resistance profile and was phylogenetically related to South Asian *V. cholerae* isolates. The second strain, which was found exclusively in South Lebanon and Beqaa, was resistant to multiple antibiotics, including macrolides, third-generation cephalosporins and cotrimoxazole. It belonged to the AFR13 sublineage and clustered with *V. cholerae* isolates collected in Yemen from 2016 to 2019. This second Lebanese strain also harboured the same multidrug-resistance (MDR) IncC-type plasmid found in Yemeni isolates from 2018.

**Interpretation:** The 2022-2023 Lebanese cholera outbreak was caused by the simultaneous introduction of two different 7PET strains. The MDR strain was geographically limited, but the spread of this clone or the horizontal transfer of the MDR plasmid to more susceptible clones could affect epidemic cholera case management. Genomic surveillance is crucial to prevent further spread, and to ensure a prompt and effective response to outbreaks.

**Funding:** The study was funded by the Centers for Disease Control (CDC) award number BAA 75D301-21-C-12132, a grant awarded to the American University of Beirut, WHO country office Lebanon, the Lebanese University, and Institut Pasteur.

**RESEARCH IN CONTEXT PANEL:** *Evidence before this study:* Whole-genome sequencing (WGS) has greatly advanced our understanding and the characterisation of *Vibrio cholerae* outbreaks. However, few studies in the Middle East and North Africa (MENA) region have used this powerful technology. We searched PubMed for studies investigating the molecular epidemiology of *V. cholerae* by WGS in the MENA region, including Lebanon, with the terms “cholera*” AND “a country name of MENA countries” with no restrictions on language or date. The very small number of studies identified concerned Yemen and Algeria. All the outbreaks in the MENA region investigated to date and many others worldwide were caused by a single strain introduced once, contrasting with the endemic setting (the Bay of Bengal) in which several lineages circulate together. One manuscript addressing the history of cholera in Africa from a genomic perspective assigned three Lebanese strains from past outbreaks in 1970 and 1993 as O1 Ogawa isolates from waves 1 and 2 of the seventh pandemic lineage (7PET).

*Added value of the study:* We provide the first comprehensive overview of the molecular epidemiology of the *V. cholerae* strains responsible for the 2022-2023 Lebanese cholera outbreak. The use of WGS made it possible to distinguish clearly between two phylogenetically distant strains from genomic wave 3 of the 7PET lineage responsible for the Lebanese outbreak and to assign their putative origins to South Asia and Yemen. Based on their different susceptibility patterns (a predominant strain with a narrow resistance profile and a minor strain with an extended resistance profile), WGS excluded the hypothesis of the multidrug-resistant (MDR) minor strain emerging from the susceptible dominant strain through the acquisition of the MDR plasmid, instead clearly demonstrating the seeding of the outbreak by two different introductions.

*Implications of all available evidence:* This study demonstrates the importance of WGS associated with national surveillance for obtaining new insights and perspectives, modifying our perception of *V. cholerae* outbreak. This unexpected occurrence of a two-strain outbreak in a setting considered non-endemic for *V. cholerae* requires tight control by the local health authorities to prevent the sporadic introduction and spread of additional strains. Our findings raise the question of the extent to which the strains identified, particularly those from South Asia, spread in Iraq and Syria, neighbouring countries that declared cholera outbreaks before Lebanon. It is difficult to answer this question due to the lack of strains collected from these countries. Regional surveillance of the causal agent of cholera is therefore essential, to unravel transmission events and monitor the emergence of antimicrobial drug-resistant strains observed in many countries around the world.
