## Appendix 1 for "An unusual two-strain cholera outbreak in Lebanon, 2022-2023: a genomic epidemiology study"

### Sheet: Feuil1
Strain name	Alternative ID	Sample source	DoB	Sex	Hospital admission	Geographic location	Date of collection (D/M/Y)		Antimicrobial susceptibility testing																									QRDR		AMR genes										Colistin	Nitrofurantoin
								Cefotaxime	Ceftazidime	Piperacillin/tazobactam	Meropenem	Nalidixic acid	Ciprofloxacin	Levofloxacin	Erythromycin	Azithromycin	Trimethoprim-sulfamethoxazole	Tetracycline	Doxycycline	O129	Colistin (mg/L)	Nitrofurantoin	Serogroup	Serotype	Biotype	Sequence type	Genomic wave	Lineage	wbeT	rfbO1	tcpA	VSP-II	ctxB	gyrA	parC	catB9	dfrA1	aadA2	sul1	blaPER-7	qnrD1	mph(A	mph(E)	msrE	Plasmid	VC_1320	VCA0637	VC0715	ICEVchInd5
CNRVC220122	CMUL 004	human (stool)	1962	F	Yes	Deir Amar- Minieh-Danniyeh	16.10.2022	S	S	S	S	R	I	I	S	S	S	S	S	R	4	R	O1	Ogawa	El Tor	ST69	3	Seventh pandemic V. cholerae O1 biotype El Tor	wild type	wild type	A266G	VSP-II (Del VC_0495-VC_0512)	ctxB7	S83I (G248T)	S85L (C254T)	catB9	dfrA1	/	/	/	/	/	/	/	/	G265A	C13T	C505T	ICEVchInd5 (Del strAB_sul2_floR)
CNRVC220123	CMUL 005	human (stool)	1967	F	Yes	Ain Tineh- Minieh-Danniyeh	14.10.2022	S	S	S	S	R	I	I	S	S	S	S	S	R	8	R	O1	Ogawa	El Tor	ST69	3	Seventh pandemic V. cholerae O1 biotype El Tor	wild type	wild type	A266G	VSP-II (Del VC_0495-VC_0512)	ctxB7	S83I (G248T)	S85L (C254T)	catB9	dfrA1	/	/	/	/	/	/	/	/	G265A	C13T	C505T	ICEVchInd5 (Del strAB_sul2_floR)
CNRVC220124	CMUL 006	human (stool)	2000	M	Yes	Tripoli	14.10.2022	S	S	S	S	R	I	I	S	S	S	S	S	R	8	R	O1	Ogawa	El Tor	ST69	3	Seventh pandemic V. cholerae O1 biotype El Tor	wild type	wild type	A266G	VSP-II (Del VC_0495-VC_0512)	ctxB7	S83I (G248T)	S85L (C254T)	catB9	dfrA1	/	/	/	/	/	/	/	/	G265A	C13T	C505T	ICEVchInd5 (Del strAB_sul2_floR)
CNRVC220125	CMUL 007	human (stool)	1957	F	Yes	Bebnine- Akkar	14.10.2022	S	S	S	S	R	I	I	S	S	S	S	S	R	8	R	O1	Ogawa	El Tor	ST69	3	Seventh pandemic V. cholerae O1 biotype El Tor	wild type	wild type	A266G	VSP-II (Del VC_0495-VC_0512)	ctxB7	S83I (G248T)	S85L (C254T)	catB9	dfrA1	/	/	/	/	/	/	/	/	G265A	C13T	C505T	ICEVchInd5 (Del strAB_sul2_floR)
CNRVC220126	CMUL 008	human (stool)	1994	F	Yes	Al-Mhamra- Akkar	14.10.2022	S	S	S	S	R	I	I	S	S	S	S	S	R	8	R	O1	Ogawa	El Tor	ST69	3	Seventh pandemic V. cholerae O1 biotype El Tor	wild type	wild type	A266G	VSP-II (Del VC_0495-VC_0512)	ctxB7	S83I (G248T)	S85L (C254T)	catB9	dfrA1	/	/	/	/	/	/	/	/	G265A	C13T	C505T	ICEVchInd5 (Del strAB_sul2_floR)
CNRVC220127	CMUL 009	human (stool)	1990	F	Yes	Al-Mhamra- Akkar	14.10.2022	S	S	S	S	R	I	I	S	S	S	S	S	R	8	R	O1	Ogawa	El Tor	ST69	3	Seventh pandemic V. cholerae O1 biotype El Tor	wild type	wild type	A266G	VSP-II (Del VC_0495-VC_0512)	ctxB7	S83I (G248T)	S85L (C254T)	catB9	dfrA1	/	/	/	/	/	/	/	/	G265A	C13T	C505T	ICEVchInd5 (Del strAB_sul2_floR)
CNRVC220128	CMUL 010	human (stool)	2006	M	Yes	Al-Abdeh- Akkar	18.10.2022	S	S	S	S	R	I	I	S	S	S	S	S	R	4	R	O1	Ogawa	El Tor	ST69	3	Seventh pandemic V. cholerae O1 biotype El Tor	wild type	wild type	A266G	VSP-II (Del VC_0495-VC_0512)	ctxB7	S83I (G248T)	S85L (C254T)	catB9	dfrA1	/	/	/	/	/	/	/	/	G265A	C13T	C505T	ICEVchInd5 (Del strAB_sul2_floR)
CNRVC220129	CMUL 011	human (stool)	2019	M	Yes	Bebnine- Akkar	18.10.2022	S	S	S	S	R	I	I	S	S	S	S	S	R	8	R	O1	Ogawa	El Tor	ST69	3	Seventh pandemic V. cholerae O1 biotype El Tor	wild type	wild type	A266G	VSP-II (Del VC_0495-VC_0512)	ctxB7	S83I (G248T)	S85L (C254T)	catB9	dfrA1	/	/	/	/	/	/	/	/	G265A	C13T	C505T	ICEVchInd5 (Del strAB_sul2_floR)
CNRVC220130	CMUL 012	human (stool)	2019	F	Yes	Bebnine- Akkar	18.10.2022	S	S	S	S	R	I	I	S	S	S	S	S	R	8	R	O1	Ogawa	El Tor	ST69	3	Seventh pandemic V. cholerae O1 biotype El Tor	wild type	wild type	A266G	VSP-II (Del VC_0495-VC_0512)	ctxB7	S83I (G248T)	S85L (C254T)	catB9	dfrA1	/	/	/	/	/	/	/	/	G265A	C13T	C505T	ICEVchInd5 (Del strAB_sul2_floR)
CNRVC220131	CMUL 013	human (stool)	1958	F	Yes	Bebnine- Akkar	18.10.2022	S	S	S	S	R	I	I	S	S	S	S	S	R	8	R	O1	Ogawa	El Tor	ST69	3	Seventh pandemic V. cholerae O1 biotype El Tor	wild type	wild type	A266G	VSP-II (Del VC_0495-VC_0512)	ctxB7	S83I (G248T)	S85L (C254T)	catB9	dfrA1	/	/	/	/	/	/	/	/	G265A	C13T	C505T	ICEVchInd5 (Del strAB_sul2_floR)
CNRVC220132	CMUL 014	human (stool)	1985	F	Yes	Al-Kattine- Minieh-Danniyeh	18.10.2022	S	S	S	S	R	I	I	S	S	S	S	S	R	8	R	O1	Ogawa	El Tor	ST69	3	Seventh pandemic V. cholerae O1 biotype El Tor	wild type	wild type	A266G	VSP-II (Del VC_0495-VC_0512)	ctxB7	S83I (G248T)	S85L (C254T)	catB9	dfrA1	/	/	/	/	/	/	/	/	G265A	C13T	C505T	ICEVchInd5 (Del strAB_sul2_floR)
CNRVC220133	CMUL 015	human (stool)	2013	M	Yes	Al-Abdeh- Akkar	18.10.2022	S	S	S	S	R	I	I	S	S	S	S	S	R	16	R	O1	Ogawa	El Tor	ST69	3	Seventh pandemic V. cholerae O1 biotype El Tor	wild type	wild type	A266G	VSP-II (Del VC_0495-VC_0512)	ctxB7	S83I (G248T)	S85L (C254T)	catB9	dfrA1	/	/	/	/	/	/	/	/	G265A	C13T	C505T	ICEVchInd5 (Del strAB_sul2_floR)
CNRVC220134	CMUL 016	human (stool)	1980	F	Yes	Tripoli	19.10.2022	S	S	S	S	R	I	I	S	S	S	S	S	R	8	R	O1	Ogawa	El Tor	ST69	3	Seventh pandemic V. cholerae O1 biotype El Tor	wild type	wild type	A266G	VSP-II (Del VC_0495-VC_0512)	ctxB7	S83I (G248T)	S85L (C254T)	catB9	dfrA1	/	/	/	/	/	/	/	/	G265A	C13T	C505T	ICEVchInd5 (Del strAB_sul2_floR)
CNRVC220135	CMUL 017	human (stool)	1999	M	Yes	Bebnine- Akkar	17.10.2022	S	S	S	S	R	I	I	S	S	S	S	S	R	8	R	O1	Ogawa	El Tor	ST69	3	Seventh pandemic V. cholerae O1 biotype El Tor	wild type	wild type	A266G	VSP-II (Del VC_0495-VC_0512)	ctxB7	S83I (G248T)	S85L (C254T)	catB9	dfrA1	/	/	/	/	/	/	/	/	G265A	C13T	C505T	ICEVchInd5 (Del strAB_sul2_floR)
CNRVC220136	CMUL 018	human (stool)	1966	F	Yes	Al-Abdeh-Akkar	19.10.2022	S	S	S	S	R	I	I	S	S	S	S	S	R	8	R	O1	Ogawa	El Tor	ST69	3	Seventh pandemic V. cholerae O1 biotype El Tor	wild type	wild type	A266G	VSP-II (Del VC_0495-VC_0512)	ctxB7	S83I (G248T)	S85L (C254T)	catB9	dfrA1	/	/	/	/	/	/	/	/	G265A	C13T	C505T	ICEVchInd5 (Del strAB_sul2_floR)
CNRVC220137	CMUL 019	human (stool)	1960	M	Yes	Al-Kattine- Minieh-Danniyeh	19.10.2022	S	S	S	S	R	I	I	S	S	S	S	S	R	8	R	O1	Ogawa	El Tor	ST69	3	Seventh pandemic V. cholerae O1 biotype El Tor	wild type	wild type	A266G	VSP-II (Del VC_0495-VC_0512)	ctxB7	S83I (G248T)	S85L (C254T)	catB9	dfrA1	/	/	/	/	/	/	/	/	G265A	C13T	C505T	ICEVchInd5 (Del strAB_sul2_floR)
VIC_202210_41	VIC 41	human (stool)	1971	M	Yes	Akkar	03.10.2022	S	S	S	S	R	I	I	S	S	S	S	S	R	-	R	O1	Ogawa	El Tor	ST69	3	Seventh pandemic V. cholerae O1 biotype El Tor	wild type	wild type	A266G	VSP-II (Del VC_0495-VC_0512)	ctxB7	S83I (G248T)	S85L (C254T)	catB9	dfrA1	/	/	/	/	/	/	/	/	G265A	C13T	C505T	ICEVchInd5 (Del strAB_sul2_floR)
VIC_202210_42	414	human (stool)	1982	M	Yes	Akkar	04.10.2022	S	S	S	S	R	I	I	S	S	S	S	S	R	-	R	O1	Ogawa	El Tor	ST69	3	Seventh pandemic V. cholerae O1 biotype El Tor	wild type	wild type	A266G	VSP-II (Del VC_0495-VC_0512)	ctxB7	S83I (G248T)	S85L (C254T)	catB9	dfrA1	/	/	/	/	/	/	/	/	G265A	C13T	C505T	ICEVchInd5 (Del strAB_sul2_floR)
VIC_202210_43	VIC_202210_43	human (stool)	1987	M	Yes	Akkar	09.10.2022	S	S	S	S	R	I	I	S	S	S	S	S	R	8	R	O1	Ogawa	El Tor	ST69	3	Seventh pandemic V. cholerae O1 biotype El Tor	wild type	wild type	A266G	VSP-II (Del VC_0495-VC_0512)	ctxB7	S83I (G248T)	S85L (C254T)	catB9	dfrA1	/	/	/	/	/	/	/	/	G265A	C13T	C505T	ICEVchInd5 (Del strAB_sul2_floR)
VIC_202211_60	A72	human (stool)	1995	F	Yes	Metn	11.11.2022	S	S	S	S	R	I	I	S	S	S	S	S	R	-	R	O1	Ogawa	El Tor	ST69	3	Seventh pandemic V. cholerae O1 biotype El Tor	wild type	wild type	A266G	VSP-II (Del VC_0495-VC_0512)	ctxB7	S83I (G248T)	S85L (C254T)	catB9	dfrA1	/	/	/	qnrD1	/	/	/	Col3M	G265A	C13T	C505T	ICEVchInd5 (Del strAB_sul2_floR)
VIC_202211_62	HH-238	human (stool)	1996	F	Yes	Koura	11.11.2022	S	S	S	S	R	I	I	S	S	S	S	S	R	-	R	O1	Ogawa	El Tor	ST69	3	Seventh pandemic V. cholerae O1 biotype El Tor	wild type	wild type	A266G	VSP-II (Del VC_0495-VC_0512)	ctxB7	S83I (G248T)	S85L (C254T)	catB9	dfrA1	/	/	/	/	/	/	/	/	G265A	C13T	C505T	ICEVchInd5 (Del strAB_sul2_floR)
VIC_202210_66	V3	Water				Bebnine- Akkar	06.10.2022	S	S	S	S	R	I	I	S	S	S	S	S	R	-	R	O1	Ogawa	El Tor	ST69	3	Seventh pandemic V. cholerae O1 biotype El Tor	wild type	wild type	A266G	VSP-II (Del VC_0495-VC_0512)	ctxB7	S83I (G248T)	S85L (C254T)	catB9	dfrA1	/	/	/	/	/	/	/	/	G265A	C13T	C505T	ICEVchInd5 (Del strAB_sul2_floR)
VIC_202210_69	VIC 46	human (stool)	2021	F	Yes	Ersel- Baalbak	09.10.2022	S	S	S	S	R	I	I	S	S	S	S	S	R	-	R	O1	Ogawa	El Tor	ST69	3	Seventh pandemic V. cholerae O1 biotype El Tor	wild type	wild type	A266G	VSP-II (Del VC_0495-VC_0512)	ctxB7	S83I (G248T)	S85L (C254T)	catB9	dfrA1	/	/	/	/	/	/	/	/	G265A	C13T	C505T	ICEVchInd5 (Del strAB_sul2_floR)
VIC_202210_74	VIC 50	human (stool)	2022	F	Yes	Ersel- Baalbak	07.10.2022	S	S	S	S	R	I	I	S	S	S	S	S	R	-	R	O1	Ogawa	El Tor	ST69	3	Seventh pandemic V. cholerae O1 biotype El Tor	wild type	wild type	A266G	VSP-II (Del VC_0495-VC_0512)	ctxB7	S83I (G248T)	S85L (C254T)	catB9	dfrA1	/	/	/	/	/	/	/	/	G265A	C13T	C505T	ICEVchInd5 (Del strAB_sul2_floR)
VIC_202211_75	VIC 52	Vegetables				Akkar	19.11.2022	S	S	S	S	R	I	I	S	S	S	S	S	R	4	R	O1	Ogawa	El Tor	ST69	3	Seventh pandemic V. cholerae O1 biotype El Tor	wild type	wild type	A266G	VSP-II (Del VC_0495-VC_0512)	ctxB7	S83I (G248T)	S85L (C254T)	catB9	dfrA1	/	/	/	/	/	/	/	/	G265A	C13T	C505T	ICEVchInd5 (Del strAB_sul2_floR)
VIC_202211_76	VIC 53	Sewage				Akkar	23.11.2022	S	S	S	S	R	I	I	S	S	S	S	S	R	-	R	O1	Ogawa	El Tor	ST69	3	Seventh pandemic V. cholerae O1 biotype El Tor	wild type	wild type	A266G	VSP-II (Del VC_0495-VC_0512)	ctxB7	S83I (G248T)	S85L (C254T)	catB9	dfrA1	/	/	/	/	/	/	/	/	G265A	C13T	C505T	ICEVchInd5 (Del strAB_sul2_floR)
VIC_202211_77	VIC 54	human (stool)	2020	F	Yes	Tripoli	28.11.2022	S	S	S	S	R	I	I	S	S	S	S	S	R	8	R	O1	Ogawa	El Tor	ST69	3	Seventh pandemic V. cholerae O1 biotype El Tor	wild type	wild type	A266G	VSP-II (Del VC_0495-VC_0512)	ctxB7	S83I (G248T)	S85L (C254T)	catB9	dfrA1	/	/	/	/	/	/	/	/	G265A	C13T	C505T	ICEVchInd5 (Del strAB_sul2_floR)
VIC_202211_78	VIC 55	human (stool)	2021	M	Yes	Sidon	27.11.2022	S	S	S	S	R	I	I	S	S	S	S	S	R	-	R	O1	Ogawa	El Tor	ST69	3	Seventh pandemic V. cholerae O1 biotype El Tor	wild type	wild type	A266G	VSP-II (Del VC_0495-VC_0512)	ctxB7	S83I (G248T)	S85L (C254T)	catB9	dfrA1	/	/	/	/	/	/	/	/	G265A	C13T	C505T	ICEVchInd5 (Del strAB_sul2_floR)
VIC_202212_79	VIC 56	human (stool)	2019	M	Yes	Tripoli	01.12.2022	S	S	S	S	R	I	I	S	S	S	S	S	R	-	R	O1	Ogawa	El Tor	ST69	3	Seventh pandemic V. cholerae O1 biotype El Tor	wild type	wild type	A266G	VSP-II (Del VC_0495-VC_0512)	ctxB7	S83I (G248T)	S85L (C254T)	catB9	dfrA1	/	/	/	/	/	/	/	/	G265A	C13T	C505T	ICEVchInd5 (Del strAB_sul2_floR)
VIC_202212_80	I182	human (stool)	1988	M	No	Akkar	06.12.2022	S	S	S	S	R	I	I	S	S	S	S	S	R	-	R	O1	Ogawa	El Tor	ST69	3	Seventh pandemic V. cholerae O1 biotype El Tor	wild type	wild type	A266G	VSP-II (Del VC_0495-VC_0512)	ctxB7	S83I (G248T)	S85L (C254T)	catB9	dfrA1	/	/	/	/	/	/	/	/	G265A	C13T	C505T	ICEVchInd5 (Del strAB_sul2_floR)
VIC_202212_81	I186	human (stool)	1980	F	No	Akkar	12.12.2022	S	S	S	S	R	I	I	S	S	S	S	S	R	-	R	O1	Ogawa	El Tor	ST69	3	Seventh pandemic V. cholerae O1 biotype El Tor	wild type	wild type	A266G	VSP-II (Del VC_0495-VC_0512)	ctxB7	S83I (G248T)	S85L (C254T)	catB9	dfrA1	/	/	/	/	/	/	/	/	G265A	C13T	C505T	ICEVchInd5 (Del strAB_sul2_floR)
VIC_202210_71	VIC11	human (stool)	1983	M	Yes	Tyr	22.10.2022	R	R	S	S	R	I	I	R	R	R	S	S	R	-	R	O1	Ogawa	El Tor	ST69	3	Seventh pandemic V. cholerae O1 biotype El Tor	wild type	wild type	A266G	VSP-II (Del VC_0495-VC_0512)	ctxB7	S83I (G248T)	S85L (C254T)	catB9	dfrA1	aadA2	sul1	blaPER-7	/	mph(A)	mph(E)	msrE	IncA/C2	G265A	C13T	C505T	ICEVchInd5 (Del strAB_sul2_floR)
VIC_202210_70	VIC7	human (stool)	1980	M	No	Baalbek	24.10.2022	R	R	S	S	R	I	I	R	R	R	S	S	R	-	R	O1	Ogawa	El Tor	ST69	3	Seventh pandemic V. cholerae O1 biotype El Tor	wild type	wild type	A266G	VSP-II (Del VC_0495-VC_0512)	ctxB7	S83I (G248T)	S85L (C254T)	catB9	dfrA1	aadA2	sul1	blaPER-7	/	mph(A)	mph(E)	msrE	IncA/C2	G265A	C13T	C505T	ICEVchInd5 (Del strAB_sul2_floR)
VIC_202210_72	VIC11A	human (stool)	1981	M	Yes	Tyr	21.10.2022	R	R	S	S	R	I	I	R	R	R	S	S	R	-	R	O1	Ogawa	El Tor	ST69	3	Seventh pandemic V. cholerae O1 biotype El Tor	wild type	wild type	A266G	VSP-II (Del VC_0495-VC_0512)	ctxB7	S83I (G248T)	S85L (C254T)	catB9	dfrA1	aadA2	sul1	blaPER-7	/	mph(A)	mph(E)	msrE	IncA/C2	G265A	C13T	C505T	ICEVchInd5 (Del strAB_sul2_floR)
DoB, Date of birth; all the genetic features are characterized by whole genome sequencing analysis; QRDR, quinolone resistance-determining; regions; AMR, antimicrobial resistance genes; Del, for deletion
Antimicrobial susceptibility testing was performed by the disk diffusion method in accordance with the Clinical and Laboratory Standards Institute (CLSI) guidelines except for colistin where the minimal inhibitory concentrations were determined by SensititreTM system
